# Eyes-closed resting state EEG reveals clearer and more stable group differences between autistic and neurotypical individuals than eyes-open resting state EEG

**DOI:** 10.1101/2025.01.13.632659

**Authors:** Wenyi Xiao, Myles Jones, Elizabeth Milne, Adam J.O Dede

## Abstract

**Background:** Resting-state electroencephalography (rs-EEG) has been widely used to explore neural dynamics in Autism Spectrum Condition (ASC). However, inconsistencies in findings across studies remain a challenge, partly due to variations in brain state, such as eye conditions (eyes-open vs. eyes-closed). This study aims to examine rs-EEG differences between ASC and neurotypical (NT) participants, focusing on the influence of eye condition.

**Methods:** A total of 300 participants (126 ASC) were included. Rs-EEG data were analysed across eyes-open, eyes-closed, and difference between eye conditions, with 726 variables assessed per participant. Linear regression and effect size (η^2^*_partial_*) were used to identify group differences, complemented by cluster-based permutation testing and bootstrapped split-half validation for reliability.

**Results:** Group differences were most pronounced in the eyes-closed condition, particularly for relative power and multiscale entropy (MSE). Compared to neurotypical participants, ASC participants exhibited reduced frontal coarse-scale MSE, increased delta power, and decreased alpha power, suggesting altered local-global neural dynamics. Cross-validation revealed greater reliability of effects in the eyes-closed condition compared to eyes-open or difference between eye conditions.

**Conclusions:** Eye condition plays a critical role in detecting rs-EEG differences between ASC and NT groups, with the eyes-closed condition yielding more consistent and pronounced effects. These findings highlight the importance of controlling brain state in rs-EEG studies and suggest that integrating eye condition effects with other biomarkers may improve identification of neural differences associated with ASC.
