## Supplementary Table 1. for "Eyes-closed resting state EEG reveals clearer and more stable group differences between autistic and neurotypical individuals than eyes-open resting state EEG"

### Sheet: Sheet1
Supplementary Table 1.
Univariate independent variables predict Dependent Variable: Diagnosis at eyes-open, eyes-closed conditions as well as difference between eyes-open and eyes-closed condition respectively
Eye condition	EEG Measure Type	Significant independent variables	Reliable independent variables
		(effect size > 0.035)	(effect size >0.035 & reliable index > 0.64)
Eye open	Power	Alpha Right Centro-Parietal	None
	Relative power	Alpha Right Frontal	None
		Alpha Left Frontal
		Alpha Right Centro-Parietal
		Gamma 1 Right Centro-Parietal
		Alpha Left Centro-Parietal
		Alpha Frontal
		Alpha Right Lateral
		Gamma 1 Right Lateral
		Gamma 2 Right Lateral
		Alpha Right Hemisphere
		Gamma 1 Right Hemisphere
		Delta Left medio-Lateral (asymmetry)
	Log Power	Alpha Right Centro-Parietal
		Alpha Left Centro-Parietal
		Theta Right medio-Lateral (asymmetry)
		Alpha Right medio-Lateral (asymmetry)	Alpha Right medio-Lateral (asymmetry)
		Beta Right medio-Lateral (asymmetry)
		Gamma 1 Right medio-Lateral (asymmetry)
Eye closed	Power	Alpha Frontal	None
		Alpha Left Centro-Parietal
		Alpha Left Frontal
		Alpha Left Lateral
		Alpha Right Centro-Parietal
		Alpha Right Hemisphere
		Alpha interhemispheric (asymmetry) (iH)
		Delta Right medio-Lateral (asymmetry)
		Gamma 1 Right medio-Lateral (asymmetry)
	Relative Power	Alpha Central
		Alpha Frontal
		Alpha Left Centro-Parietal
		Alpha Left Frontal	Alpha Left Frontal
		Alpha Left Hemisphere
		Alpha Left Lateral
		Alpha Occipital
		Alpha Right Centro-Parietal
		Alpha Right Frontal
		Alpha Right Hemisphere	Alpha Right Hemisphere
		Alpha Right Lateral
		Alpha Right Occipito-Parietal
		Delta Central
		Delta Frontal	Delta Frontal
		Delta Left Centro-Parietal
		Delta Left Frontal	Delta Left Frontal
		Delta Left Hemisphere
		Delta Left Lateral
		Delta Right Centro-Parietal
		Delta Right Frontal	Delta Right Frontal
		Delta Right Hemisphere	Delta Right Hemisphere
		Delta Right Lateral
		Delta Right Occipito-Parietal
		Gamma 2 Right Occipito-Parietal
		Theta Right medio-Lateral (asymmetry)
	Log Power	Alpha Right Frontal
		Alpha Central
		Alpha Frontal
		Alpha Left Centro-Parietal
		Alpha Left Frontal
		Alpha Left Hemisphere
		Alpha Right Centro-Parietal
		Alpha Right Hemisphere
		Alpha Right Occipito-Parietal
		Alpha Right medio-Lateral (asymmetry)
		Beta Right medio-Lateral (asymmetry)	Beta Right medio-Lateral (asymmetry)
		Delta Right medio-Lateral (asymmetry)	Delta Right medio-Lateral (asymmetry)
		Gamma 1 Right medio-Lateral (asymmetry)
		Gamma 2 Right medio-Lateral (asymmetry)
	Sample Entropy	Coarse Frontal
		Coarse Left Frontal	Coarse Left Frontal
		Coarse Left Hemisphere
		Coarse Left Lateral
		Coarse Right Frontal	Coarse Right Frontal
		Coarse Right Lateral
		Coarse Right Rostro-Caudal (asymmetry)
	Log Peak Alpha Frequency	Right Frontal	None
	Relative Slope	Right Frontal	None
Eyes open - Eyes closed	Power	Alpha Frontal	None
		Alpha Left Frontal
		Alpha Right Frontal
		Alpha interhemispheric (asymmetry) (iH)
	Relative Power	Alpha Right Occipito-Parietal	None
		Delta Right Frontal
		Delta Frontal
		Delta Left Frontal
		Delta Left Hemisphere
		Delta Left Lateral
		Delta Occipital
		Delta Right Hemisphere
		Delta Right Lateral
		Delta Right Occipito-Parietal
		Beta Left Lateral
		Beta Left medio-Lateral (asymmetry)
	Sample Entropy	All Left Frontal
		Mid Left Frontal
		Coarse Left Frontal	Coarse Left Frontal
		Coarse Left Centro-Parietal
		Coarse Frontal
		All Left Lateral
		Mid Left Lateral
		Coarse Left Lateral	Coarse Left Lateral
		Coarse Right Frontal
		Coarse Left Hemisphere
		Coarse Right Rostro-Caudal (asymmetry)
	Relative Slope	Frontal	None
		Right Frontal
